# GRASP: A PLANT TRANSFORMATION-INDEPENDENT CRISPR-BASED SYSTEM FOR AFFINITY PURIFICATION OF SPECIFIC CHROMATIN LOCI

**DOI:** 10.64898/2026.03.18.712347

**Authors:** Aurélien Devillars, Silvia Farinati, Adriana Fernanda Soria Garcia, Justin Joseph, Giovanni Gabelli, Sara Zenoni, Edoardo Bertini, Alessandra Amato, Bhanu Prakash Potlapalli, Andreas Houben, Fabio Palumbo, Gianni Barcaccia, Alessandro Vannozzi

## Abstract

Chromatin organization regulates genome stability and gene expression by controlling DNA accessibility to transcription factors and regulatory complexes. DNA-protein interactions are commonly investigated using chromatin immunoprecipitation (ChIP), which relies on specific antibodies often involving technically demanding protocols. CRISPR-Cas technologies have enabled sequence-specific targeting of genomic loci using catalytically inactive Cas9 (dCas9), but most CRISPR-based chromatin capture approaches in plants require transient or stable transformation to express the CRISPR machinery, limiting their applicability across species, tissues and physiological contexts. Here, we present GRASP (Genomic Region Affinity Sequestration by CRISPR-Purification), a transformation-independent strategy for sequence-specific chromatin isolation operating directly on purified plant nuclei. In GRASP, dCas9-gRNA ribonucleoprotein complexes are used to capture predefined genomic regions from chromatin under native conditions, bypassing the need for transgene expression. Using grapevine and tomato as model systems, we demonstrate efficient and highly specific enrichment of target loci, including telomeric repeats as well as low-copy and single-copy genomic regions, with qPCR and NGS validation. These results establish GRASP as a robust and broadly applicable platform for locus-specific chromatin isolation in plants. Beyond sequence-specific DNA isolation, GRASP establishes a versatile platform for potential downstream analyses of locus-associated chromatin components, including protein complexes, distal DNA-DNA interactions and chromatin-associated RNAs, providing new opportunities to investigate regulatory architecture in plant genomes.

**GRAPHICAL ABSTRACT:** 
