## Supplementary Tables for "GRASP: A PLANT TRANSFORMATION-INDEPENDENT CRISPR-BASED SYSTEM FOR AFFINITY PURIFICATION OF SPECIFIC CHROMATIN LOCI"

### Sheet: Table S1 
Telomeres of Vitis vinifera cv. Pinot Noir T2T genome assembly
#	Chromosome	Start position	End position	Length (bp)	Sector in Fig. S1B
1	1	4	5102	5098	01-1
2	1	27800516	27822149	21633	01-2
3	2	3	10684	10681	02-1
4	2	20854284	20874214	19930	02-2
5	3	4	9827	9823	03-1
6	3	21292025	21317287	25262	03-2
7	4	6	6341	6335	04-1
8	4	25914102	25934889	20787	04-2
9	5	4	14607	14603	05-1
10	5	26894570	26899761	5191	05-2
11	6	54365	59559	5194	06-1
12	6	24514849	24529820	14971	06-3
13	7	1268	2734	1466	07-1
14	7	31649949	31654315	4366	07-2
15	8	1	33568	33567	08-1
16	8	23754481	23763011	8530	08-2
17	9	23415	37200	13785	09-1
18	9	24333138	24345505	12367	09-2
19	10	131570	161181	29611	10-1
20	10	27492082	27504055	11973	10-2
21	11	5	12824	12819	11-1
22	11	20036895	20048498	11603	11-2
23	12	8	13852	13844	12-1
24	12	24694494	24705994	11500	12-2
25	13	5	12392	12387	13-1
26	13	29827639	29842229	14590	13-2
27	14	57996	72564	14568	14-1
28	14	30456224	30475300	19076	14-2
29	15	23548205	23565423	17218	15-1
30	16	4	4797	4793	16-1
31	16	27590746	27608937	18191	16-2
32	17	1	13646	13645	17-1
33	18	55	9175	9120	18-1
34	18	36672200	36684263	12063	18-2
35	19	26821	31143	4322	19-1
36	19	27210268	27218591	8323	19-2
			Total	473235
			Mean	13145

### Sheet: Table S2
Telomeres of Arabidopsis thaliana T2T genome assembly
#	Chromosome	Start position	End position	Length (bp)	Sector in Figure S2B
1	1	4	4460	4456	01-1
2	1	32636066	32640056	3990	01-3
3	2	23009378	23012876	3498	02-1
4	3	25	3643	3618	03-1
5	3	26147113	26150649	3536	03-2
6	4	22579300	22582306	3006	04-2
7	5	7	4037	4030	05-1
8	5	30167748	30170968	3220	05-2
			Total	29354
			Mean	3669.25

### Sheet: Table S3
Telomeres of Zea mays T2T genome assembly
#	Chromosome	Start position	End position	Length (bp)	Sector in Fig. S2E
1	1	13	736510	736497	CM039150.1-1
2	1	307286954	307335794	48840	CM039150.1-2
3	2	6	75190	75184	CM039151.1-1
4	2	247404534	247431014	26480	CM039151.1-3
5	3	4	21842	21838	CM039152.1-1
6	3	242811078	242843938	32860	CM039152.1-2
7	4	18	19781	19763	CM039153.1-1
8	4	251023996	251128351	104355	CM039153.1-2
9	5	21	31297	31276	CM039154.1-1
10	5	220276477	220302981	26504	CM039154.1-2
11	6	38	23241	23203	CM039155.1-1
12	6	201698902	201728951	30049	CM039155.1-2
13	7	24	19577	19553	CM039156.1-1
14	7	181236453	181266282	29829	CM039156.1-2
15	8	279	36997	36718	CM039157.1-1
16	8	208458487	208583268	124781	CM039157.1-3
17	9	22	26787	26765	CM039158.1-1
18	9	168135480	168156790	21310	CM039158.1-2
19	10	46	22316	22270	CM039159.1-1
20	10	149804441	149826598	22157	CM039159.1-2
			Total	1480232
			Mean	74011.6

### Sheet: Table S4
Isolated nuclei transfection rates
Result ID	Sample Name	Description	Passage	Guide	Nb.Nuclei	% Non-transfection:	%Transfection
335	OA1	Sa 1e8 tel on r1 m1		Telomeric gRNA	100000000	32.0869	67.9131
336	OA2	Sa 1e8 tel on r1 m2		Telomeric gRNA	100000000	34.8837	65.1163
338	OI1	Sa 1e8 tel on r2 m1		Telomeric gRNA	100000000	35.3965	64.6035
340	OI2	Sa 1e8 tel on r2 m2		Telomeric gRNA	100000000	33.4846	66.5154
342	KA1	Sa 1e7 tel on r1 m1		Telomeric gRNA	10000000	27.0042	72.9958
344	KA2	Sa 1e7 tel on r1 m1		Telomeric gRNA	10000000	20.5882	79.4118
349	KI1	Sa 1e7 tel on r2 m1		Telomeric gRNA	10000000	32.0635	67.9365
350	KI2	Sa 1e7 tel on r2 m2		Telomeric gRNA	10000000	30.9028	69.0972
353	SA1	Sa 1e8 gal4 on r1 m1		Gal4 gRNA	100000000	42.9409	57.0591
354	SA2	Sa 1e8 gal4 on r1 m2		Gal4 gRNA	100000000	34.0482	65.9518
358	SI1	Sa 1e8 gal on r2 m1		Gal4 gRNA	100000000	35.8643	64.1357
359	SI2	Sa 1e8 gal4 on r2 m2		Gal4 gRNA	100000000	22.5864	77.4136
363	TA1	Sa 1e7 gal on r1 m2		Gal4 gRNA	10000000	42.3453	57.6547
364	TA2	Sa 1e7 gal on r1 m2		Gal4 gRNA	10000000	35.5556	64.4444
373	TI	Sa 1e7 gal on r2m1		Gal4 gRNA	10000000	42.3497	57.6503
376	TI2	Sa 1e7 gal on r2 m2		Gal4 gRNA	10000000	37.6471	62.3529
379	OU1	Sa 1e7 tel hh r0 m1		Telomeric gRNA	10000000	32.8875	67.1125
380	OU2	Sa 1e8 tel hh r0 m2		Telomeric gRNA	100000000	27.8821	72.1179
381	OU3	Sa 1e8 tel hh r0 m3		Telomeric gRNA	100000000	26.0343	73.9657
382	KU1	Sa 1e7 tel hh r1 m1		Telomeric gRNA	10000000	28.6885	71.3115
422	OA3	Sa 1e8 tel on r1 m3		Telomeric gRNA	100000000	41.7422	58.2578
427	OI3	Sa 1e8 tel on r2 m3		Telomeric gRNA	100000000	36.2646	63.7354
429	KA3	Sa 1e7 tel on r1 m3		Telomeric gRNA	10000000	38.4615	61.5385
432	KI3	Sa 1e7 tel on r2 m3		Telomeric gRNA	10000000	32.3636	67.6364
435	SA3	Sa 1e8 gal on r1 m3		Gal4 gRNA	100000000	35.7822	64.2178
436	SI3	Sa 1e7 gal on r2 m3		Gal4 gRNA	10000000	34.3284	65.6716
438	TA3	Sa 1e7 gal on r1 m3		Gal4 gRNA	10000000	40.9283	59.0717
442	TI3	Sa 1e7 gal on r2 m3		Gal4 gRNA	10000000	40.458	59.542
443	YA	Sa 1e7 tel no dCas9 hh		Telomeric gRNA	10000000	30.7692	69.2308
